# ASCL1 primes medullary thymic epithelial cell programs required for central tolerance

**DOI:** 10.1101/2025.08.06.668799

**Authors:** Nobuko Akiyama, Kenta Horie, Kano Namiki, Jen-Chien Chang, Maki Miyauchi, Takahisa Miyao, Nanako Uchida, Naho Hagiwara, Masaki Yoshida, Mizuki Morota, Tsukasa Kouno, Miki Kojima, Jonathan Moody, Yoshinari Ando, Hirotake Ichise, Hiroto Ishii, Rin Endo, Wataru Muramatsu, Manli Yang, Nobuaki Yoshida, Jun-ichiro Inoue, Chung Chau Hon, Jay W. Shin, Piero Carninci, Georg A. Hollander, Aki Minoda, Jun Nakajima, Taishin Akiyama

## Abstract

Immunological self-tolerance depends on medullary thymic epithelial cells (mTECs), which express a broad repertoire of self-antigens to support negative selection of autoreactive T cells and the development of regulatory T cells. Although the autoimmune regulator AIRE is essential for this process, additional factors are required to establish the full mTEC gene expression program. Because thymoma is frequently associated with autoimmunity, implicating defective thymic tolerance, we performed single-cell RNA sequencing of TECs from thymoma patients and identified the transcription factor ASCL1 as selectively downregulated in tumor mTECs. Deletion of Ascl1 in mouse TECs resulted in spontaneous autoimmunity without inducing thymic tumorigenesis. Transcriptomic and chromatin accessibility analyses revealed that ASCL1 influences mTEC gene expression programs and is associated with corresponding changes in chromatin accessibility. Genetic interaction analyses further suggested that ASCL1 activity in immature mTECs modulates the AIRE dependency of gene expression in mature mTECs. Together, these findings identify ASCL1 as a key regulator of mTEC function and central tolerance, providing insight into mechanisms that safeguard immune homeostasis and whose disruption may contribute to autoimmune disease.
