## Supplementary material for "ASCL1 primes medullary thymic epithelial cell programs required for central tolerance": Data_S1

### Sheet: Data S1
Data S1. Clinical features of thymomas in this study.
Patient#	Age	Gender	Myasthenia gravis	Subtype	Masaoka-Koga classification	Tumor sorting	Normal sorting
1	46	F	No	B1	II b	TEC	TEC
2	71	F	No	B1>>B2	III	Stroma	Stroma
3	69	M	Yes	B2	III	Stroma	–
4	47	F	No	N/A*	N/A*	–	TEC
					*Not available
