## Supplementary material for "ASCL1 primes medullary thymic epithelial cell programs required for central tolerance": Data_S5

### Sheet: AIRE and ASCL1 induced
Data S5A. AIRE and ASCL1 induced genes in HEK293 cells
Feature ID	EDGE test: Ctrl vs Ascl1Aire, tagwise dispersions - Fold change	EDGE test: Ctrl vs Ascl1Aire, tagwise dispersions - FDR p-value correction	Ctrl - Normalized means	Ascl1 - Normalized means	Aire - Normalized means	Ascl1Aire - Normalized means
KRT5	265.252	1.84504e-11	0	0.766667	5	33.5667		Aire-dep TSA
KRT85	107.88	0.000262783	0	0	6.7	13.5333		Aire-dep Non TSA
ATP1A2	83.7407	0.000900546	0	0	2.7	10.5		Aire-indep TSA
SLC6A19	80.7411	0.00546372	0	0.366667	4.36667	10.1
KRT83	79.2125	0.000664058	0	0.766667	3.3	9.96667
MAB21L4	77.466	3.02026e-12	0.333333	5.2	3.53333	34.7333
KRT3	72.6318	0.0010338	0	0	1.6	9.06667
KRT36	56.1492	0.0403757	0	0.333333	1.9	6.96667
KRT9	50.8481	0.0162516	0	0.4	2.96667	6.36667
AGXT	50.823	0.0116624	0	1.4	1.93333	6.33333
KRT1	45.1328	0.0451624	0	0	4.7	5.56667
UMODL1	39.1686	1.19185e-05	0.3	1.1	8.6	17.2333
MLPH	30.1015	0.000505758	0.333333	1.03333	1.3	13.5333
KRT16	30.0778	7.84696e-12	1	0.966667	6.36667	32.9333
TCHH	29.2288	2.53118e-45	8.66667	36.9667	4.1	263.533
KRT71	26.9414	0.00403158	0.3	0	2.9	11.8
CEACAM6	25.5206	0.00121823	0.333333	0.766667	1.7	11.4
LILRB2	24.1282	0.000807922	0.333333	1.03333	5.53333	10.7667
MYBPC3	23.5159	6.55009e-06	0.666667	2.56667	4.3	18
PKP1	22.1231	0.00116735	0.666667	0.733333	7.46667	16.9667
PRSS1	20.7796	0.000107055	0.666667	1.16667	0.3	15.9
SPDEF	19.1927	0.00313199	0.333333	1.86667	6.23333	8.53333
ASTL	18.2806	0.0451173	0.333333	0.333333	4.6	8.03333
KRT14	17.6098	0.0190925	0.333333	0.333333	2.7	7.76667
KRT86	17.474	0.00388494	0.666667	1.1	3.3	13.3
LRRC15	17.1649	8.84371e-10	1.56667	1.53333	13	29.3667
WSCD2	16.7428	0.0414161	0.3	0.4	2.63333	7.23333
KRT4	16.7112	0.00125968	0.666667	0	4.6	12.7667
ADAMTSL2	16.1825	0.000358698	0.633333	0.333333	2.83333	12.2667
gene:ENSG00000288550	14.3174	0.00415269	3.36667	35.2333	53	50.8333
KRT15	10.0434	7.6421e-20	19.3	40.2	26.1667	195.467
HSFX3	9.72555	0.0404779	2.3	9.3	8.33333	23.4333
KIF19	9.44814	3.62958e-08	4.13333	11.8667	7.76667	40.5333
WFIKKN2	7.97734	6.54091e-05	4.23333	6.26667	12.9333	34.5667
ADAMTS14	7.23779	0.00583221	1.56667	5.2	3.2	12.3
C4orf50	6.67369	2.75983e-08	5.5	13.7667	6.83333	37.4667
IP6K3	6.07523	1.76855e-06	8.86667	11.9667	10.5667	55.1
PLA2G4D	5.81785	0.00738522	2.26667	4	4.1	13.6
STAT5A	5.34046	0.0390406	4.93333	6.8	11.6333	26.6667
LCN15	5.31001	0.00464527	5.16667	14.5333	7.06667	28.1
NPTX1	5.27444	5.04285e-24	1340.93	5722.73	1097.37	7081.13
SECTM1	4.81562	6.32542e-05	7.03333	18.6	10.7333	35.6
RGS16	4.38464	1.00681e-28	189.5	745.733	180.133	835.267
AQP1	3.09067	3.49224e-06	33.4333	37.2	42.4333	104.033
PCBP3	3.03946	0.0181975	11.1667	29.7667	10.9667	34.7667
FRMPD1	3.00249	0.0015305	22.2333	43.1	31.6333	67.2667
LYPD5	2.96659	0.0140716	13.4333	21.6	17.0667	40.4667
CCM2L	2.9129	0.00165319	14.4667	26.4667	15.7	43
INHBE	2.79119	6.32542e-05	71.3	109.033	68.5	200.267
ADGRG1	2.5959	0.0112238	28.8667	36.9	34.4667	75.6667
ATP10A	2.59565	5.26228e-07	61.6333	113.3	49.1667	161.133
GADD45G	2.47503	0.00301788	29.7333	50.8333	40.5333	74.3333
SCNN1A	2.43062	0.0421032	22.2667	23.2	21.9333	54.7
ZNF488	2.36308	6.38716e-08	79.4667	113.8	66.9	189.2
INHA	2.32017	0.00739774	37.5	37.5333	34.9333	87.5
KRT80	2.31972	0.000247532	49.4667	57.2	38.8667	115.533
SFRP4	2.2935	0.0273412	19.6667	42.3667	24.5667	45.5
gene:ENSG00000259316	2.27905	0.00409003	49.7333	66.7667	86.1667	114.533
DEPP1	2.25917	8.55401e-13	288.2	501.433	343.1	654.967
ATOH8	2.23763	1.23053e-05	65.3333	145.7	50.4667	146.967
DLL4	2.23083	1.59139e-05	52.2667	97.9	52.4	117.833
ID1	2.20881	4.89724e-06	422.067	762.067	361.133	938.767
MAP1LC3C	2.15816	0.00378681	72.8333	108.767	98.9333	158.1
PCSK1	2.1463	0.00739774	37.1	49.7	57.2667	79.7333
UBE2QL1	2.05086	0.000294643	65.1	116.633	54.6	134.267
KRT17	2.04377	3.3494e-06	87.6333	97.7333	115.467	180.633
MYOM2	1.93426	0.00026357	121.633	184.033	144.4	236.433
TRPV3	1.93332	0.00165319	58.3	79.7	58.4667	113.133
BTG2	1.87126	8.84371e-10	1229.33	2060.67	1256.43	2313.1
ID3	1.76971	0.0190925	2818.1	4060.07	2922.97	5028.2
FUT1	1.7517	0.00271929	164.367	220.167	164.067	289.7
HES6	1.71057	0.000225831	356.767	549.733	333.933	614
EFNA1	1.70503	0.0181975	191.2	255.5	207.267	327.667
KCNJ11	1.6964	0.000929679	255.633	358.833	226.367	436
SNTB1	1.67636	1.35872e-05	324.2	489.567	306.833	546.433
ZBTB1	1.57503	0.00178006	385.7	455.2	441.433	610.567
CHRNB1	1.54962	0.00419871	236	305.267	247.2	367.667
IER2	1.54346	0.0455842	2227.87	2899.8	2473.2	3470.5
JUNB	1.42412	0.0414161	399.6	479.067	429.2	572.6
SERPINB2	-6.05954	0.0202044	13.2333	3.83333	7.63333	2
PABPC1L2B	-48.2814	0.0414161	6	0	1.86667	0
gene:ENSG00000284989	-86.8035	0.0304464	10.8667	12.2	18.9667	0

### Sheet: ASCL1 induced
Data S5B. ASCL1 induced genes in HEK293 cells
Feature ID	EDGE test: Ctrl vs Ascl1, tagwise dispersions - Fold change	EDGE test: Ctrl vs Ascl1, tagwise dispersions - FDR p-value correction	Ctrl - Normalized means	Ascl1 - Normalized means	Aire - Normalized means	Ascl1Aire - Normalized means
TCHH	4.0863	0.000137943	8.66667	36.9667	4.1	263.533
NPTX1	4.24446	6.86317e-18	1340.93	5722.73	1097.37	7081.13
RGS16	3.91093	5.79122e-24	189.5	745.733	180.133	835.267
DEPP1	1.72883	0.000122555	288.2	501.433	343.1	654.967
ATOH8	2.21109	7.76176e-05	65.3333	145.7	50.4667	146.967
DLL4	1.85301	0.0372231	52.2667	97.9	52.4	117.833
ID1	1.79227	0.0310193	422.067	762.067	361.133	938.767
BTG2	1.66577	1.87324e-05	1229.33	2060.67	1256.43	2313.1
SNTB1	1.49755	0.0238601	324.2	489.567	306.833	546.433

### Sheet: AIRE-induced
Data S5C. AIRE induced genes in HEK293 cells
Feature ID	EDGE test: Ctrl vs Aire, tagwise dispersions - Fold change	EDGE test: Ctrl vs Aire, tagwise dispersions - FDR p-value correction	Ctrl - Normalized means	Ascl1 - Normalized means	Aire - Normalized means	Ascl1Aire - Normalized means
LRRC15	7.68677	0.0231274	1.56667	1.53333	13	29.3667

### Sheet: Human orthologues of AIRE-induc
Data S5D. Human orthologues of AIRE-induced gene set
C12orf50
C10orf53
C2orf78
C4orf17
C16orf78
ASIP
A1BG
ABCA15P
ABCB5
ADAM18
ADAM3A
ADRA1D
ALLC
ALPG
ALPI
AMBN
ANKRD45
ANKRD60
ANO5
ASB15
ASB18
ATOH7
AVP
BEX4
BMP10
BMP15
BPIFA2
BRS3
C7
CA1
CARTPT
CCDC152
CD209
CLEC4M
CD226
CDC20B
CEACAM7
CEACAM21
CEBPE
CHRNA6
CHST9
CIB4
CLDN16
CLEC18A
CLEC18B
CLEC18C
CLEC3A
CLEC4F
CLGN
CLRN2
CMA1
CNBD1
CNTN6
COL11A1
CPA1
CPA3
CRH
CRYBB2
CRYGC
CST11
CST12P
CST13P
CST8
CST9
CST9L
CST9LP1
CTXN2
CYB5R2
CYP11B1
CYP11B2
CYP1A2
CYP2C18
CYP2C19
CYP2C8
CYP2C9
CYP2C18
CYP2C19
CYP2C8
CYP2C9
CYP2D6
CYP2D7
CYTL1
DCSTAMP
DEFA3
DEFA6
DEFA3
DEFA6
DEFA1
DEFA1B
DEFA3
DEFA5
DEFA6
DEFB126
DEFB115
DEFB116
DEFB1
DHRS7C
DIO3
DMRTC1B
DNAJC5G
DOK6
DSPP
DYTN
EFCAB10
ELANE
EN2
ENAM
ERAS
ESM1
EVX2
FAM162B
FBXW12
FBXW12
FEV
FFAR1
FGA
FGF4
FHL5
FOXE3
FOXI3
FOXN4
FPR1
FPR2
FSIP2
GABRA6
GABRR3
GALP
GAS2L2
GFRAL
GJD3
GKN1
GKN2
GLB1L3
C1orf87
C18orf63
GPR101
GPR142
GPRC6A
GPX5
GRM2
GSC
GTF2A1L
GUCA1A
GK
GYPA
GYPB
GYPE
GZMB
GZMH
GZMB
GZMH
GZMB
GZMH
GZMB
GZMH
GZMB
HLA-B
HLA-C
HLA-E
HLA-F
HLA-G
HLA-B
HLA-C
HLA-E
HBA1
HBA2
HBB
HBD
HBE1
HBG1
HBG2
HHLA1
HMGB4
HOXA11
HOXC12
HOXD13
HRG
HSD17B3
HSD3B1
HSD3B2
HTR3B
HTR5A
HTR6
IFNE
IL17A
IL24
IL9
INHBC
INS
INS
IRS4
IRX2
JPH2
KCNA5
KCNF1
KCNK15
KCTD16
KISS1
KLRB1
KLRC1
KLRC4
KRT13
KRT34
KRTAP13-1
KRTAP13-2
KRTAP13-3
KRTAP13-4
KRTAP17-1
KRTAP3-1
LCE2D
LCE3B
LCE3C
LCE3D
LCE3E
OBP2A
OBP2B
LCN6
LEP
LHCGR
LILRA5
LIM2
LIPF
LIPI
LRFN5
LRRC38
LRRC52
LYZL6
MAGEA1
MAGEA10
MAGEA11
MAGEA12
MAGEA2
MAGEA2B
MAGEA3
MAGEA4
MAGEA6
MAGEA8
MAGEA9
MAGEA9B
MAGEB16
MAGEL2
MATN3
MCHR1
MEPE
MIP
MMP1
MORC2
MOXD2P
MRGPRX3
MRGPRX4
MRGPRX1
MRGPRX2
MRGPRX3
MRGPRX4
MRGPRX3
MRGPRX4
MRGPRX1
MRGPRX2
MRGPRX3
MRGPRX4
MRGPRX1
MRGPRX3
MRGPRX4
MS4A2
MS4A5
MSGN1
MUC19
MYOZ3
NANOS2
NEPNP
NKX3-2
NLRP14
NLRP9
NMS
NMU
NNMT
NOG
NOTO
NOX3
NPFFR1
NPY5R
NR0B2
NRG3
NT5C1A
NTSR2
OC90
ODF1
OOSP1
OTOR
OTX2
OVCH2
MPEG1
PHOX2B
PNLIP
PPP3R2
PPY
PRB1
PRB2
PRB3
PRB4
PROK1
PRSS1
PRSS2
PRSS3P2
PRSS21
PRSS29P
PRSS1
PRSS2
PRSS3P2
PRSS38
PRTN3
CEACAM4
CEACAM7
CEACAM8
PSG5
PTX3
RBP3
RDH8
RETNLB
RETNLB
RIBC2
RIT2
RNASE9
RNF212
RPE65
RTP2
SALL3
SAMD3
SCGB3A1
SCRG1
SERPINA2
SERPINB9
SFRP2
SH2D1B
SLC13A5
SLC22A10
SLC22A25
SLC22A9
SLC22A10
SLC22A25
SLC22A9
SLC22A6
SLC5A4
SLC6A1
SLC6A11
SMR3B
SOHLH1
SOX14
SPACA7
SPATA18
SPESP1
SPINK6
SPINK7
SPINT4
CSTA
STMN4
SULT1C3
SULT1C4
SEMG1
SEMG2
SEMG1
SEMG2
SYT10
TBXT
TAAR4P
TAAR5
TAAR9
TBC1D21
TBX22
TCL1A
TCL1B
TCL1B
TCL1B
TECTB
TMEM178A
TMEM233
TMPRSS11CP
TMSB15A
FPGT-TNNI3K
TNNI3K
TNP1
TREML1
TRH
TRIM10
TRIM5
TRPM8
TRPV5
PRSS1
PRSS2
PRSS3P2
PRSS1
PRSS2
PRSS3
PRSS3P2
TSPAN11
TWIST2
TXNDC2
TYRP1
UCN
UGT1A10
UGT1A7
UGT1A8
UGT1A9
UGT2A3
USP26
VIP
VN1R17P
EPPIN
WT1
YIPF7
ZAR1L
ZNF648
ZSCAN4
ZSCAN4
