## Supplementary material for "ASCL1 primes medullary thymic epithelial cell programs required for central tolerance": Data_S6

### Sheet: Data S6A
Table S6A . Genes preferentially expressed in human cTECs
	p_val	avg_log2FC	cTEC	mTEC	p_val_adj
CCL25	0	5.02037	0.769	0.061	0
PRSS16	0	4.64936	0.522	0.043	0
TBATA	0	3.0937	0.567	0.029	0
GNG11	0	3.07524	0.718	0.095	0
LY75	0	2.99467	0.672	0.104	0
PLTP	5.05e-301	2.92861	0.881	0.387	1.33e-296
PITHD1	2.52e-164	2.44348	0.781	0.388	6.67e-160
CTSV	6.38e-181	2.37253	0.963	0.898	1.69e-176
CD74	2.12e-155	2.31313	0.74	0.327	5.62e-151
CALML3	1.55e-242	2.25271	0.855	0.386	4.1e-238
HLA-DRA	1.43e-203	2.11291	0.639	0.191	3.77e-199
CST3	8.53e-139	2.06259	0.964	0.903	2.26e-134
HLA-DQB1	1.65e-181	2.0074	0.719	0.283	4.37e-177
HLA-DQA2	5.1e-200	1.81576	0.343	0.055	1.35e-195
HLA-DPA1	3.08e-190	1.79739	0.422	0.088	8.14e-186
PSMB11	0	1.79534	0.488	0.01	0
S100A14	5.34e-228	1.78208	0.949	0.705	1.41e-223
HLA-DPB1	8.27e-132	1.74417	0.531	0.185	2.19e-127
CXCL12	3.45e-230	1.72109	0.715	0.24	9.13e-226
OXCT1	7.75e-242	1.58929	0.613	0.165	2.05e-237
RAB42	0	1.58783	0.588	0.062	0
PGAM2	0	1.57885	0.336	0.012	0
COX7A1	8.36e-126	1.55346	0.693	0.341	2.21e-121
PEMT	5.75e-161	1.49341	0.536	0.166	1.52e-156
AC084816.1	5.32e-249	1.4517	0.675	0.182	1.41e-244
ETFB	2.06e-116	1.44445	0.881	0.664	5.45e-112
FABP5	3.32e-168	1.42857	0.697	0.269	8.79e-164
C20orf204	0	1.35731	0.473	0.035	0
HLA-DRB1	1.63e-110	1.33977	0.548	0.214	4.3e-106
GHRH	0	1.30727	0.41	0.025	0
ETNK1	1.81e-75	1.28012	0.663	0.392	4.78e-71
CSTB	2.38e-130	1.27562	0.967	0.884	6.3e-126
GPNMB	2.02e-115	1.23955	0.569	0.23	5.34e-111
THY1	3.72e-116	1.23094	0.812	0.518	9.84e-112
HLA-DRB5	6.26e-116	1.2294	0.37	0.099	1.65e-111
HLA-DQA1	3.36e-149	1.21794	0.41	0.097	8.88e-145
CLEC1A	4.73e-267	1.20977	0.552	0.113	1.25e-262
PSMB5	1.32e-86	1.19554	0.76	0.505	3.49e-82
HMG20B	4.28e-112	1.18651	0.56	0.227	1.13e-107
TP53AIP1	0	1.18508	0.279	0.019	0
ATP5MD	1.23e-79	1.17004	0.852	0.64	3.25e-75
HLA-DMA	1.15e-150	1.16131	0.34	0.07	3.03e-146
PAX1	4.32e-100	1.12597	0.749	0.482	1.14e-95
BTNL9	3.25e-233	1.10327	0.381	0.059	8.59e-229
SOD3	2.53e-99	1.10219	0.472	0.171	6.69e-95
MDK	9.24e-128	1.10112	0.957	0.887	2.44e-123
GAS6	2.35e-79	1.09308	0.758	0.532	6.21e-75
CCL5	1.87e-96	1.08661	0.163	0.024	4.95e-92
TYMP	8.56e-135	1.05457	0.606	0.217	2.26e-130
PSMA7	1.21e-86	1.04536	0.875	0.719	3.2e-82
PASK	0	1.03503	0.437	0.024	0
PSMB9	1.64e-68	1.03351	0.633	0.347	4.35e-64
RASD1	1.73e-235	1.02973	0.291	0.032	4.57e-231
ZBED2	2.6e-117	1.01056	0.754	0.392	6.86e-113
CLTB	1.6e-81	1.00883	0.681	0.4	4.22e-77
ARHGAP42	3.34e-146	1.00504	0.512	0.159	8.83e-142
