## Supplementary material for "ASCL1 primes medullary thymic epithelial cell programs required for central tolerance": Data_S7

### Sheet: murine cTEC genes
Table S7. Genes differentially expressed in murine cTECs
Feature ID	EDGE test: cTEC vs mTEChi, tagwise dispersions - Fold change	EDGE test: cTEC vs mTEChi, tagwise dispersions - FDR p-value correction	EDGE test: cTEC vs mTEClo, tagwise dispersions - Fold change	EDGE test: cTEC vs mTEClo, tagwise dispersions - FDR p-value correction
Gm44956	-285.136	2.07851e-23	-26.6304	3.4402e-17
Prss16	-147.779	4.45363e-172	-94.2192	1.75717e-155
Psmb11	-132.912	2.53529e-86	-113.455	5.69835e-83
Gm13629	-128.705	9.6494e-09	-128.705	2.38106e-07
Cxcl12	-123.932	6.6577e-225	-26.4334	2.82662e-157
Scn1a	-114.689	7.13147e-54	-50.3767	4.1408e-43
Ighv9-4	-112.236	0.019905	-112.236	0.0317943
Dpt	-106.987	4.30388e-08	-7.7132	0.000288828
Igkv4-50	-102.075	0.0297857	-102.075	0.0464952
Ighv1-22	-92.2402	0.000260584	-13.7659	0.0280873
Gm26612	-91.6526	5.35626e-08	-91.6526	1.34824e-06
Scarf2	-79.9947	3.32734e-88	-9.26949	4.62269e-37
Neurl2	-69.2321	6.59361e-26	-21.6545	8.20492e-19
Klf15	-69.2101	2.70867e-58	-13.5011	1.09665e-32
Gm11290	-65.656	7.58562e-06	-65.656	1.45576e-05
C030034L19Rik	-64.3181	4.02487e-05	-5.98054	0.026041
Ednrb	-61.9844	2.7415e-49	-23.8062	4.51939e-36
Kcnk2	-61.6325	4.98588e-88	-8.61068	4.83473e-35
RP24-502J3.1	-57.9376	2.61984e-13	-215.017	5.68292e-13
Tmem169	-56.7413	1.51905e-54	-8.50808	1.97032e-25
Cys1	-49.5247	1.09704e-26	-19.2568	1.70709e-19
Gm6377	-47.0002	1.79613e-24	-33.5711	3.59278e-21
Gm16252	-45.2104	0.000810955	-45.2104	0.00143776
Bmp4	-44.2107	3.159e-11	-9.47564	3.7515e-06
Itgax	-43.8509	5.90835e-33	-34.702	1.05338e-29
Plekhb1	-42.6601	3.77197e-120	-26.5383	6.96994e-106
Ctsl	-42.4726	1.15681e-242	-7.47991	0
Tex40	-42.1904	1.13116e-25	-11.4901	2.62887e-16
Zfp366	-42.1768	7.59875e-27	-47.7973	6.73395e-27
Snhg11	-39.3913	5.45163e-80	-29.0714	7.06452e-73
Ackr4	-38.805	1.32419e-46	-7.58374	3.97418e-22
Syngr1	-38.5565	1.55447e-81	-20.7783	8.29416e-70
Gm1604a	-38.2151	1.78217e-31	-11.3118	1.35321e-18
Diras2	-36.2948	3.51917e-150	-13.1004	2.2196e-108
Olfr111	-34.9377	2.40058e-20	-6.94578	1.07328e-10
Spon2	-34.6778	2.35263e-84	-7.84112	1.15323e-40
2310065F04Rik	-33.7366	6.15616e-12	-15.3584	3.46267e-08
Cd48	-31.7492	1.71217e-14	-14.9416	1.28e-10
Map2k7_2	-31.2382	5.47305e-09	-5.67406	0.000200347
Pltp	-30.279	1.50452e-109	-6.15805	0
Inmt	-30.2101	4.48708e-74	-121.162	1.29894e-78
Gucy1a2	-28.9752	1.5767e-67	-5.14096	4.97732e-21
Il1b	-28.6601	1.15387e-68	-43.0903	5.85863e-71
Olfml1	-28.0733	5.61456e-60	-5.41025	1.83406e-19
Klrk1	-27.0866	4.74817e-14	-33.2669	1.05757e-13
Mcemp1	-26.348	1.60508e-12	-33.9938	3.49841e-12
Kdr	-25.1543	9.46781e-22	-10.0205	9.37638e-14
Gm13571	-24.9964	2.31636e-23	-26.2584	2.28214e-20
Spata25	-24.751	1.04902e-07	-37.9031	2.10497e-07
Abat	-24.435	4.53926e-105	-46.7329	4.17195e-115
Hoxaas2	-24.4073	7.08935e-05	-12.2234	0.00189497
Card9	-24.3578	2.36837e-13	-13.3237	4.8729e-10
P4ha3	-23.733	2.03614e-61	-8.06338	5.29474e-26
Grm8	-23.6919	1.67692e-50	-8.06669	1.53354e-24
Cd83	-23.5832	8.66097e-139	-112.973	5.93397e-193
Gatsl3	-23.3179	7.69986e-56	-5.36253	6.33176e-19
Pmp22	-23.112	1.92662e-25	-11.4228	1.83587e-17
Adhfe1	-22.7116	1.24318e-20	-48.5882	2.03782e-22
Abca8b	-22.5948	1.34025e-28	-5.63324	5.59459e-14
Glrb	-22.1322	2.41256e-16	-6.69539	1.56468e-08
Ptafr	-21.6932	9.52998e-17	-10.9757	2.90821e-11
Igfbp7	-21.6249	1.34162e-37	-19.295	1.18044e-34
Thbd	-21.4383	2.34628e-64	-5.4368	1.31693e-24
RP24-80J11.2	-21.2954	5.11079e-06	-18.5776	9.04668e-05
Havcr2	-21.1972	6.45684e-24	-25.9027	1.90959e-24
Ms4a4c	-20.791	2.68454e-25	-43.3251	7.10155e-27
Ms4a6c	-20.5859	3.77989e-11	-33.8333	2.28012e-12
Prss23	-20.4342	9.83725e-15	-17.4691	4.88963e-13
Mtcl1	-20.1703	1.84743e-71	-9.4263	7.73619e-37
Plxnc1	-20.1323	4.12042e-39	-30.5041	3.77677e-48
Gm29481	-19.9082	9.59195e-16	-37.0249	8.95301e-17
Cd209e	-19.8529	1.42487e-05	-43.9261	1.57016e-06
Gpr65	-19.3452	1.56209e-14	-12.3107	1.5736e-11
Scimp	-19.2346	4.03669e-08	-25.7428	8.19627e-08
Prelp	-18.9514	3.77826e-27	-7.42892	1.02661e-14
Myo5c	-18.9064	5.51035e-86	-37.7024	7.10133e-101
Phf11a	-18.7234	5.10343e-12	-30.3025	5.60501e-13
Cecr6	-18.4538	6.68774e-21	-26.5318	1.60554e-20
Tyrobp	-18.1135	3.80574e-17	-23.3017	3.22671e-18
Cd209a	-17.7882	9.07805e-11	-24.1763	1.15982e-11
Myo1g	-17.5387	1.42269e-25	-25.1601	1.49542e-29
Rnase6	-17.2183	2.15206e-13	-12.0272	1.17207e-10
Ifi207	-16.924	3.38894e-27	-7.78749	6.77814e-17
Creg2	-16.8999	7.85425e-15	-5.69348	7.7526e-08
Klrb1b	-16.7591	0.013796	-61.5412	0.0050209
Tepp	-16.2027	0.00041856	-8.05834	0.0100737
Cxcr2	-15.9816	3.9745e-14	-10.3492	3.8506e-10
Clec11a	-15.7724	6.50083e-24	-9.57225	1.54989e-17
Clec4n	-15.4673	4.05983e-11	-91.2431	8.06865e-14
Gm34280	-15.2969	1.00939e-11	-24.1946	3.20482e-11
Cdk20	-15.1288	5.49554e-33	-5.40465	4.36366e-15
Clec7a	-14.8024	2.1464e-30	-27.9371	4.23121e-43
Cd300c2	-14.7519	2.14782e-05	-40.706	3.46336e-06
Rgs18	-14.6838	9.75195e-07	-7.75399	0.000172985
Qpct	-14.6088	9.80707e-10	-19.7242	2.04811e-09
Isg20	-14.3669	1.22643e-107	-27.0259	6.22457e-129
Klri1	-14.2979	0.00371888	-53.2295	0.00106962
Slfn1	-14.1808	2.08442e-21	-19.4453	5.45167e-24
Pithd1	-14.0364	1.88987e-99	-14.2089	1.50208e-98
Dusp28	-13.8213	3.04942e-31	-10.4567	1.2655e-25
Necab3	-13.7212	3.42809e-09	-11.6717	6.86012e-08
Fbln7	-13.7129	6.34484e-16	-8.03112	6.29153e-11
Myo1f	-13.6674	2.80777e-15	-19.0602	4.85062e-17
Ifi209	-13.0599	7.21249e-24	-17.4871	2.00236e-26
Phf11b	-12.9477	4.61081e-23	-15.4656	6.99159e-24
Galr2	-12.9017	1.69684e-16	-8.63882	1.1651e-12
Pax1	-12.8339	4.41159e-90	-5.72103	0
Neu2	-12.6708	3.90863e-28	-41.4291	2.64546e-40
Evi2a	-12.5324	0.00292562	-80.8528	0.000229787
Gpr141	-12.2307	1.08584e-08	-10.1232	3.44149e-07
Serpinf1	-12.1376	9.37058e-24	-18.8502	6.2518e-28
Selplg	-12.0462	7.48864e-12	-13.9442	1.547e-12
Itgae	-11.918	3.76529e-11	-20.3365	4.58774e-14
C1ql3	-11.8655	1.26872e-07	-5.82196	0.000152327
Gm12551	-11.83	0.00133874	-10.1304	0.00686749
Ly75	-11.8091	0	-21.353	2.56703e-142
Cysltr1	-11.6765	7.21692e-07	-18.572	3.32769e-07
Itgb7	-11.648	6.92897e-17	-7.97779	1.10282e-12
Col8a2	-11.474	7.31858e-16	-32.9069	1.38397e-21
Cthrc1	-11.2416	1.2446e-07	-165.195	2.4908e-10
Atp7b	-11.1777	1.97496e-41	-23.1333	4.04226e-58
Psat1	-11.1329	7.3154e-74	-6.85179	1.33143e-35
Tlr13	-10.949	7.53276e-11	-10.4452	1.5543e-09
Slco2b1	-10.737	1.51113e-40	-6.7728	3.44972e-28
Osm	-10.7267	2.03586e-07	-7.71776	1.36241e-05
Ndrg3	-10.6729	5.19907e-111	-7.64577	1.09248e-92
Rgs1	-10.6614	9.70695e-27	-28.2423	1.61798e-44
Sept3	-10.6102	9.62532e-10	-47.5424	1.53458e-15
Itga4	-10.4431	1.03591e-24	-8.05336	6.21666e-20
Kif17	-10.4212	4.69844e-15	-14.8477	8.2306e-16
Ccl17	-10.197	2.38252e-22	-33.1893	3.33624e-38
Pkhd1l1	-10.187	5.87407e-28	-21.0506	1.34242e-44
Mgl2	-10.127	6.85691e-15	-33.1629	3.57774e-25
Flt3	-10.1231	1.71692e-13	-58.2322	6.89745e-28
Gm13580	-9.92176	5.71288e-06	-15.9831	2.78115e-06
Gm26781	-9.88545	1.43794e-07	-34.1006	2.17123e-09
Fmo1	-9.8444	1.57434e-54	-8.7456	2.05898e-44
Aldh1l1	-9.81958	5.43449e-87	-6.28987	1.11625e-43
Nfam1	-9.81938	1.55149e-14	-13.8145	7.52932e-16
BC147527	-9.68457	9.5311e-08	-6.16328	2.68013e-05
A630033H20Rik	-9.64198	0.00582467	-8.11231	0.0257139
March1	-9.58531	1.37274e-10	-6.34966	2.87647e-07
Hcrtr1	-9.56715	6.7694e-20	-8.8955	5.1703e-18
Amica1	-9.55199	2.94006e-10	-18.2196	2.03483e-13
Ccl4	-9.55079	7.02645e-09	-9.69477	1.46168e-08
Mefv	-9.53114	1.14081e-07	-23.0319	9.98995e-11
Tusc5	-9.36744	6.07176e-20	-27.2654	1.19364e-28
Ankrd44	-9.34449	1.30109e-51	-5.56866	5.12918e-30
Slc2a12	-9.06354	1.42098e-17	-8.50202	5.96074e-15
Ly86	-9.03533	4.93138e-15	-29.6411	1.6905e-22
Grap2	-9.0191	7.87573e-18	-5.08745	1.69506e-10
Anxa3	-8.99388	8.20539e-17	-15.1107	3.08556e-22
Xlr	-8.9654	2.60201e-09	-7.5245	1.76581e-07
Cpeb1	-8.95333	7.72771e-38	-14.6214	1.42277e-54
Gypc	-8.95132	9.85102e-16	-20.4554	5.9992e-22
Samd5	-8.85612	2.7382e-34	-5.39543	1.96823e-21
Zswim1	-8.80662	1.14496e-22	-5.35873	2.4372e-14
Il6	-8.63291	7.10254e-07	-49.035	1.27085e-11
Frem2	-8.57265	5.18572e-42	-7.55587	6.46606e-37
Plbd1	-8.45039	4.53178e-13	-13.4892	4.87144e-17
Mmp12	-8.34428	3.75677e-20	-26.1281	1.72805e-33
Entpd1	-8.34104	3.54968e-11	-7.2658	2.29409e-09
Apol7c	-8.28399	2.62214e-33	-52.8705	4.42217e-93
Spi1	-8.27153	3.45838e-11	-23.1461	1.32432e-18
Abca9	-8.2296	1.71341e-10	-7.36733	1.26364e-08
Colgalt2	-8.18463	4.76814e-07	-9.58341	9.46415e-07
Slfn3	-8.17993	2.41832e-07	-6.3214	1.66789e-05
Slc36a1	-8.1718	2.60304e-31	-13.9365	1.36058e-46
Wdfy4	-8.1513	5.57985e-15	-26.7078	2.54127e-29
A830012C17Rik	-8.10773	0.00646618	-52.079	0.000402219
Prkcq	-7.90131	8.0873e-23	-5.56665	3.5129e-16
Xrcc3	-7.80571	3.33529e-06	-5.13476	0.000473551
Haao	-7.72435	0.000338277	-16.372	2.19317e-05
Was	-7.68513	2.91169e-11	-5.39438	9.5179e-08
D930015E06Rik	-7.65306	0	-8.10334	0
Zmynd15	-7.63494	2.10053e-14	-7.69029	5.33349e-14
Ccl25	-7.6227	0	-41.8373	2.62301e-218
Gm44205	-7.49793	7.09297e-08	-8.64644	5.51654e-08
Enpep	-7.42011	1.08688e-50	-31.1815	6.63128e-113
Fcgr2b	-7.41393	4.02831e-07	-12.6383	3.30518e-09
Spata31d1b	-7.299	1.77894e-13	-32.7933	3.27852e-23
Pilra	-7.25351	0.00011835	-6.1744	0.0011247
P2ry6	-7.21988	8.4508e-06	-14.7617	4.03141e-07
Cytip	-7.21281	1.05269e-16	-8.87264	3.69922e-19
Cdh4	-7.12413	7.24037e-43	-15.6088	1.25121e-92
Cyp26b1	-7.11735	3.22608e-36	-42.2703	3.11174e-77
Dact2	-7.10681	3.44446e-57	-5.74423	1.52498e-40
Prr32	-7.05843	4.58601e-11	-12.2408	1.81634e-12
Ppp1r9a	-7.01975	1.00113e-32	-7.97584	6.16041e-34
Clec10a	-7.00375	0.000468389	-7.30066	0.00201282
Pid1	-6.93838	8.51442e-14	-10.0919	3.31963e-15
Tns1	-6.93789	1.18066e-45	-9.62332	1.69043e-85
1700019D03Rik	-6.88234	7.33811e-19	-8.05169	7.89731e-19
Col4a6	-6.87623	6.37841e-15	-10.4538	2.34882e-16
Itgb2	-6.86923	2.97955e-15	-7.21521	3.11581e-15
Gngt2	-6.86002	2.20832e-09	-11.0043	1.18423e-11
Cd209d	-6.78766	0.0256477	-5.93072	0.0405828
Fbxo40	-6.74934	3.48659e-12	-12.6947	5.6161e-15
Cav1	-6.72379	3.0535e-09	-5.32426	7.48952e-07
Ppp1r27	-6.65486	7.65577e-09	-17.3641	3.31724e-14
Cth	-6.58173	2.09613e-28	-28.4978	1.34753e-64
A630023P12Rik	-6.57417	0.000145482	-6.89831	0.000267458
Dock8	-6.4904	2.01041e-34	-7.82231	1.73131e-39
Nat8l	-6.44445	9.40055e-17	-14.4174	1.95766e-22
Btla	-6.42544	5.41343e-10	-9.27201	2.01975e-11
P2ry10	-6.40753	5.80542e-11	-6.98661	3.49861e-11
Abca6	-6.34264	0.000131486	-16.9391	1.08367e-05
Fasn	-6.31785	0	-6.36132	0
Cd53	-6.2867	4.17484e-06	-6.86057	5.48193e-06
Gprc5a	-6.27359	8.78228e-23	-9.97351	1.9339e-26
Fxyd5	-6.26962	1.37656e-10	-7.06943	4.73661e-11
Il33	-6.20353	3.10544e-21	-5.76549	9.0963e-19
Ctla2a	-6.19056	0.0195506	-6.90221	0.0382642
Btk	-6.16814	5.14915e-06	-13.1279	4.92155e-09
Epsti1	-6.12921	1.67326e-14	-7.37081	0
Lpar3	-6.12566	9.80283e-16	-11.4315	3.32068e-21
Sh2d1b1	-6.05389	9.31454e-06	-40.3646	7.44707e-10
Ston1	-6.05149	1.21009e-11	-6.70118	1.49239e-10
Fbxw18	-6.04354	0.0297054	-12.9537	0.0185806
Slc46a3	-6.00345	5.6454e-11	-9.61787	4.52734e-15
Npr3	-5.98707	1.97483e-07	-17.7812	1.15982e-11
Fam13c	-5.96315	0.00257611	-10.6491	0.000463207
Mfsd12	-5.89775	3.41376e-32	-21.2827	5.50456e-75
Tarm1	-5.66648	2.41807e-07	-26.4021	1.34186e-14
Tifab	-5.58784	0.000348206	-8.36941	4.18778e-05
Gdf7	-5.56225	0.000114315	-127.37	1.74687e-08
Zfyve21	-5.53952	3.05277e-25	-5.63187	5.48781e-24
Impact	-5.50992	9.60486e-31	-5.1782	7.36892e-28
Megf6	-5.5022	6.51284e-26	-5.84638	1.4147e-26
Tbata	-5.49932	0	-20.5194	1.0391e-156
Mitf	-5.49247	3.24367e-20	-5.08765	4.33255e-18
Ccr7	-5.48543	6.76182e-10	-39.2377	3.44315e-31
Dlk2	-5.48402	6.2103e-14	-11.2567	6.61036e-19
Il12b	-5.44598	2.47019e-05	-29.9328	1.16661e-13
Slc4a4	-5.42206	4.64715e-14	-6.75087	1.0031e-16
St8sia1	-5.40793	1.96509e-05	-7.65929	2.71862e-06
Smim1	-5.39976	7.75521e-06	-7.87122	5.8873e-07
Rimklb	-5.37011	9.54204e-12	-11.9086	6.41167e-19
Erich3	-5.36247	1.85723e-26	-6.61331	1.63238e-30
Dlx4	-5.30383	0.0198376	-5.86618	0.0316956
Mmp25	-5.30099	2.12184e-09	-32.8369	2.26172e-26
Cstb	-5.2987	0	-8.41655	7.66801e-88
Ankmy1	-5.27821	4.00056e-16	-9.88927	5.946e-22
Ms4a6d	-5.20335	1.23302e-05	-15.1689	4.23636e-10
Cyth4	-5.18342	2.4524e-06	-7.12346	7.32758e-08
Fgd2	-5.16601	9.97651e-09	-8.94148	3.74235e-12
Lgals3	-5.16403	9.17902e-09	-18.0099	1.03078e-19
Snx20	-5.1615	3.82128e-10	-5.54953	4.0271e-10
Gpm6b	-5.15967	2.19968e-11	-14.0107	7.23073e-21
Nefm	-5.1371	2.75175e-21	-22.7934	4.36492e-70
Shc3	-5.13446	2.59451e-06	-5.19982	1.43006e-05
Opcml	-5.10351	2.36649e-11	-11.304	1.60655e-17
Rapgef3	-5.07073	1.02858e-17	-5.17642	2.87206e-16
Mrln	-5.06762	0.015445	-14.2707	0.00326306
Cst3	-5.02466	0	-6.02454	0
Siglecg	-5.02179	1.7872e-07	-6.39263	1.00325e-07
Nckap1l	-5.01521	1.5391e-08	-8.21967	9.1423e-13
Glt8d2	-5.00555	1.92767e-10	-5.69781	2.30182e-10
